# SOX2-induced IL1α-mediated immune suppression drives epithelial dysplasia malignant transformation

**DOI:** 10.1101/2024.12.06.626475

**Authors:** Hülya F. Taner, Wang Gong, Zackary R. Fitzsimonds, Zaiye Li, Yuesong Wu, Yumin He, Kohei Okuyama, Wanqing Cheng, Jung Kuczura, Sashider Rajesh, Andriana Manousidaki, Shuo Feng, Miki Lee, Felipe Nör, Emily Lanzel, Shadmehr Demehri, Peter J. Polverini, Jacques E. Nör, Thomas D. Wang, Jianwen Que, Haitao Wen, Yuying Xie, James J. Moon, Yu Leo Lei

## Abstract

Squamous cell carcinomas (SCC) are often preceded by potentially malignant precursor lesions, most of which remain benign. The terminal exhaustion phenotypes of effector T-cells and the accumulation of myeloid-derived suppressor cells (MDSC) have been thoroughly characterized in established SCC. However, it is unclear what precancerous lesions harbor a bona fide high risk for malignant transformation and how precancerous epithelial dysplasia drives the immune system to the point of no return. Here we show that expression of SRY-box transcription factor 2 (SOX2) in precancerous lesions imparts an irreversible risk that recruits suppressive myeloid cells by promoting the release of CCL2. We developed a unique genetically engineered mouse model (GEMM) to recapitulate the malignant transformation of epithelial dysplasia to SCC in the oral mucosa with high histologic and phenotypic fidelity. Using a combination of longitudinal human specimens and the Sox2-GEMM, we found that the myeloid cells in precancerous epithelial dysplasia exhibit a distinctive dichotomous profile featuring high levels of IL-1α-SLC2A1 and low levels of type-I interferon (IFN-I) signatures, which occurs before SCC emerges histologically. Brief priming of myeloid cells with IL-1α desensitizes them to IFN-I agonists and makes myeloid-derived suppressor cells (MDSC) even more suppressive of T-cell activation. Mechanistically, IL-1 activation represses the expression of DHHC3/7 enzymes, which are responsible for the palmitoylation of stimulator of interferon genes (STING). Early blockade of IL1 signaling using pharmacologic and genetic approaches similarly reduces MDSC and SLC2A1^high^ myeloid cells, suppresses epithelial dysplasia transformation, and extends survival. This work establishes a previously unrecognized SOX2-CCL2-IL1 pathway that leads to irreversible immune escape when precancerous epithelial lesions transform.
