## Supplementary material for "SOX2-induced IL1α-mediated immune suppression drives epithelial dysplasia malignant transformation": Table S2

	baseMean	log2FoldChange	lfcSE	stat	pvalue	padj
Sparc	5004.69796	3.574483601	0.072577054	49.25087763	0	0
Dgkk	1539.248874	6.310707395	0.195758558	32.23719793	5.32E-228	3.60E-224
Sox2	2425.615787	3.436235045	0.108183281	31.7630877	2.09E-221	9.45E-218
Rgs4	468.1558249	5.102513767	0.263814998	19.34125737	2.42E-83	8.17E-80
Calcb	457.4238438	5.126163706	0.271089471	18.90949025	9.53E-80	2.58E-76
Cx3cl1	2168.832665	1.672858392	0.091165765	18.34963359	3.32E-75	7.50E-72
Plekhs1	466.4360399	3.600833019	0.209311268	17.20324493	2.51E-66	4.85E-63
Rgs16	3853.083853	1.192736981	0.074274862	16.05842076	4.99E-58	8.44E-55
Nat8l	1290.399379	1.760199266	0.113290768	15.53700529	1.95E-54	2.93E-51
Thbs2	335.1245455	6.535457602	0.435415355	15.00970861	6.34E-51	8.58E-48
Mfap3l	4223.806876	1.034713392	0.0692112	14.95008603	1.56E-50	1.91E-47
Cotl1	2007.631775	1.447985132	0.100148342	14.45840345	2.22E-47	2.50E-44
Lxn	797.6438906	1.68747743	0.142017702	11.88216265	1.47E-32	1.53E-29
Ly6c1	19923.43269	0.564134168	0.047826114	11.79552584	4.12E-32	3.98E-29
Tph1	1656.025574	1.124877323	0.099791026	11.27232941	1.80E-29	1.62E-26
Amica1	159.1072444	4.032298122	0.374295692	10.77302842	4.62E-27	3.90E-24
Tmem176b	2441.404685	0.947593185	0.088974041	10.65022087	1.74E-26	1.38E-23
Cyp1b1	1154.234321	1.309070898	0.123561692	10.59447207	3.16E-26	2.38E-23
Dpysl3	1976.507669	0.983057248	0.093155865	10.55282184	4.93E-26	3.51E-23
Fhl1	627.7553973	1.655420401	0.15933766	10.38938568	2.77E-25	1.88E-22
Slc9a2	480.2850503	1.850327385	0.18416167	10.04729915	9.44E-24	6.09E-21
Clu	2886.928907	0.808303803	0.084581744	9.556480677	1.22E-21	7.17E-19
Upp1	966.8890605	1.266354228	0.132985818	9.522475762	1.69E-21	9.54E-19
Prkar2b	787.4417033	1.346445874	0.142341772	9.459246273	3.10E-21	1.68E-18
Gpr149	224.552841	2.750336086	0.291920518	9.421523716	4.45E-21	2.31E-18
Moxd1	137.517879	3.608244237	0.384532518	9.383456702	6.38E-21	3.20E-18
Nrp2	10759.03342	0.475413817	0.050772173	9.36366885	7.70E-21	3.72E-18
Ceacam1	163.728575	2.837049981	0.318584493	8.905172873	5.33E-19	2.40E-16
Krt20	113.1814928	3.784189813	0.426661207	8.869308359	7.36E-19	3.21E-16
Elmod1	99.31242724	5.339579152	0.604983093	8.825997304	1.08E-18	4.59E-16
Inhba	8589.649899	0.499241724	0.056662383	8.810814187	1.24E-18	5.10E-16
Ndnf	62.76855102	7.066251864	0.822913878	8.586866808	8.94E-18	3.36E-15
Krt6a	3924.524628	2.03581775	0.245327983	8.298351159	1.06E-16	3.76E-14
Adh7	161.6609541	2.675797603	0.324974088	8.23387987	1.81E-16	6.29E-14
Mpzl2	3748.171908	0.587454157	0.072356818	8.118850076	4.71E-16	1.59E-13
Slc7a11	1624.91075	0.939479797	0.117318021	8.007975127	1.17E-15	3.85E-13
Il1a	5701.293512	0.658215441	0.083501632	7.882665597	3.20E-15	1.01E-12
Col4a3	1321.022024	0.947872153	0.120364993	7.874981981	3.41E-15	1.05E-12
Acox1	3274.602903	0.593912484	0.075572091	7.858886437	3.88E-15	1.17E-12
Lama4	109.4411882	6.984071111	0.910375966	7.67163389	1.70E-14	5.00E-12
Ccl2	96.54711235	3.348125287	0.439428421	7.619273417	2.55E-14	7.35E-12
Csf3	5119.987245	0.599903456	0.07892019	7.601393965	2.93E-14	8.26E-12
Arrdc4	967.8680109	1.002122717	0.132824906	7.544689805	4.53E-14	1.25E-11
Plac8	399.3654832	1.393683794	0.19257653	7.237038665	4.59E-13	1.22E-10
Has2	405.7877755	1.403130054	0.194039831	7.231144476	4.79E-13	1.25E-10
Palld	2894.192795	0.708530262	0.099859881	7.095244411	1.29E-12	3.18E-10
Tm4sf1	8950.090867	0.434310163	0.061249623	7.090821819	1.33E-12	3.22E-10
Amd1	3330.687349	0.602784415	0.085342426	7.063127285	1.63E-12	3.87E-10
Tmem176a	1038.039148	0.919255803	0.130387215	7.050198924	1.79E-12	4.10E-10
Mllt3	1825.647941	0.717803495	0.102360374	7.012513424	2.34E-12	5.28E-10
Ltbp1	3818.0644	0.492131789	0.071180441	6.913862598	4.72E-12	1.03E-09
Sptbn2	897.2468665	0.962151828	0.139256461	6.909207829	4.87E-12	1.05E-09
Ncam1	428.1708078	1.55263392	0.225594239	6.882418312	5.88E-12	1.24E-09
Pcdh7	2311.907316	0.596511444	0.086716634	6.878858386	6.03E-12	1.26E-09
Nupr1	553.9195741	1.172797996	0.170701208	6.870472722	6.40E-12	1.31E-09
Fgfr1	1646.167449	0.723110658	0.105455934	6.856993572	7.03E-12	1.42E-09
Nebl	99.68792786	2.751712436	0.406274576	6.773036267	1.26E-11	2.51E-09
Lrrk2	3033.359019	0.803039662	0.119015895	6.747331202	1.51E-11	2.95E-09
Fndc1	74.47363602	3.780017449	0.563703454	6.70568438	2.00E-11	3.88E-09
Bhlhe40	5685.538116	0.421083449	0.063236234	6.658895093	2.76E-11	5.26E-09
Ociad2	1058.463409	0.82433681	0.123902745	6.653095603	2.87E-11	5.40E-09
Ly6a	27526.69115	0.318601098	0.047931677	6.646984189	2.99E-11	5.55E-09
Fabp5	4754.161362	0.430793851	0.065149943	6.612344265	3.78E-11	6.92E-09
Tnfaip2	831.6356785	0.943647227	0.143841573	6.560323331	5.37E-11	9.69E-09
Aplp2	6286.359485	0.388945931	0.059543681	6.532110997	6.48E-11	1.14E-08
Tmprss11d	80.93708491	7.150786325	1.097127381	6.517735724	7.14E-11	1.24E-08
Itgav	6522.80705	0.38210358	0.058952284	6.481573826	9.08E-11	1.56E-08
Gm1045	2364.586569	0.674900924	0.106399534	6.343081602	2.25E-10	3.81E-08
Cebpd	591.2093767	1.010286583	0.159599511	6.330135821	2.45E-10	4.09E-08
Pbx1	2036.560582	0.574016005	0.091134325	6.29857088	3.00E-10	4.96E-08
Dusp4	8614.581107	0.378826798	0.060707007	6.240248261	4.37E-10	7.04E-08
Rnf19b	3260.575414	0.474104145	0.0771602	6.144413155	8.03E-10	1.28E-07
Kcnk13	48.41846014	4.515038678	0.73513968	6.141742588	8.16E-10	1.28E-07
Igfbp4	2087.047052	0.625109648	0.101949053	6.131588573	8.70E-10	1.35E-07
Sprr2a2	222.5571709	1.595695139	0.260571161	6.123836307	9.13E-10	1.41E-07
Camk2d	2295.207184	0.519861578	0.085068639	6.111083734	9.90E-10	1.50E-07
Itga7	1013.838615	0.75896821	0.125079336	6.067894454	1.30E-09	1.95E-07
Pik3ca	1925.575813	0.666012157	0.109982051	6.055644098	1.40E-09	2.08E-07
Mycl	260.0964794	1.451327241	0.240842737	6.026036985	1.68E-09	2.45E-07
Fchsd2	586.709393	0.957568092	0.159839955	5.99079304	2.09E-09	3.01E-07
Crabp1	529.8293579	1.147379788	0.193428933	5.931789882	3.00E-09	4.27E-07
Prkcdbp	838.8235826	0.78056138	0.133599526	5.842546022	5.14E-09	7.25E-07
St3gal6	1407.657274	0.614398867	0.106709908	5.757655272	8.53E-09	1.19E-06
Dsg3	52.52538803	3.467220356	0.605217586	5.728882361	1.01E-08	1.40E-06
Smoc2	43.20749013	8.841982985	1.548654159	5.709462591	1.13E-08	1.55E-06
Irs2	1136.528122	0.736487626	0.129152505	5.702464886	1.18E-08	1.60E-06
Car2	855.4979863	0.841983181	0.148767002	5.659744212	1.52E-08	2.01E-06
Cd63	11253.68084	0.286468479	0.051121492	5.603679969	2.10E-08	2.76E-06
Grb10	140.8254256	1.826835669	0.326371307	5.597415058	2.18E-08	2.83E-06
Gpm6b	498.0054267	0.956794291	0.17109801	5.592083121	2.24E-08	2.89E-06
Prnd	884.3261092	0.764998627	0.137995108	5.543664847	2.96E-08	3.75E-06
Trpa1	167.1577073	1.675398362	0.302935313	5.530548235	3.19E-08	4.00E-06
Setx	4888.21952	0.357492238	0.064704844	5.524968696	3.30E-08	4.09E-06
Esm1	383.4101738	1.076757156	0.195306896	5.513154812	3.52E-08	4.30E-06
Pdzrn3	1463.452024	0.63812386	0.115745758	5.513151177	3.52E-08	4.30E-06
Insr	2018.966894	0.515805839	0.093813714	5.498192268	3.84E-08	4.64E-06
Cyr61	23285.24311	0.339445407	0.061766295	5.49564139	3.89E-08	4.66E-06
Pik3cd	563.1973393	0.956810667	0.175927317	5.438670268	5.37E-08	6.32E-06
Krt12	35.38808649	8.553986875	1.574836836	5.431665478	5.58E-08	6.51E-06
Angptl4	152.5713666	1.725063393	0.319165761	5.404913692	6.48E-08	7.44E-06
Bcl2l15	718.6645426	0.760556937	0.142422186	5.340157732	9.29E-08	1.06E-05
Vcam1	155.7530295	1.646767959	0.308626476	5.335796147	9.51E-08	1.07E-05
St8sia4	120.8157975	1.843298951	0.349835441	5.269045776	1.37E-07	1.53E-05
Fstl1	324.4214461	1.153386295	0.21942057	5.256509435	1.47E-07	1.63E-05
Apobec1	232.7876853	1.382447757	0.2631732	5.252995956	1.50E-07	1.65E-05
Lifr	74.1232904	2.564089358	0.490758267	5.224750212	1.74E-07	1.90E-05
Thbd	2338.210496	0.498843593	0.095725409	5.211193112	1.88E-07	2.03E-05
Prss12	306.4157823	1.162801645	0.224754064	5.173662367	2.30E-07	2.45E-05
Nuak1	451.4700394	0.93058078	0.180070221	5.167877142	2.37E-07	2.50E-05
Ptgs2	22389.60355	0.250464298	0.04895671	5.116036186	3.12E-07	3.15E-05
Vim	34810.17155	0.236876675	0.046772172	5.064478868	4.10E-07	4.11E-05
Ly75	2627.970873	0.41652217	0.082276312	5.062479833	4.14E-07	4.12E-05
Col8a1	9162.574839	0.291264537	0.057726291	5.045613225	4.52E-07	4.40E-05
Kit	33.31697304	6.202483733	1.229261711	5.045698304	4.52E-07	4.40E-05
Rin2	2223.349802	0.499059866	0.098903753	5.045914325	4.51E-07	4.40E-05
Slc6a6	8418.097523	0.273551095	0.054451389	5.023767078	5.07E-07	4.90E-05
Fam110c	982.8416246	0.704956845	0.141853416	4.969614881	6.71E-07	6.35E-05
Tspo	921.1635417	0.642577122	0.129956415	4.944558684	7.63E-07	7.12E-05
Arhgdib	87.91829927	2.068211057	0.422242123	4.898163741	9.67E-07	8.84E-05
Nes	3718.64164	0.40517294	0.08273909	4.896995357	9.73E-07	8.84E-05
Glis3	509.5129086	1.077198278	0.220996019	4.874288158	1.09E-06	9.85E-05
Lamb1	17733.94396	0.239642649	0.049300486	4.860857748	1.17E-06	0.000104765
Rgl1	372.7963813	0.991355218	0.204408331	4.849876781	1.24E-06	0.000110006
Anxa5	13464.04846	0.263322453	0.054330827	4.846649047	1.26E-06	0.000111079
Artn	142.0884479	1.54047519	0.320588393	4.805149601	1.55E-06	0.000133312
Cgref1	340.1361243	0.984020423	0.206729694	4.759937508	1.94E-06	0.000161796
Il23a	1845.55341	0.447481509	0.094159757	4.752364735	2.01E-06	0.000165929
Pitpnm3	1046.916393	0.577546146	0.121654219	4.747440351	2.06E-06	0.000168988
Gm10925	94.27039805	22.62368419	4.785299357	4.727746899	2.27E-06	0.000185107
Dhrs1	3256.092632	0.35152051	0.074399094	4.724795585	2.30E-06	0.000186691
Gfra2	599.3838054	0.795637293	0.168510807	4.721580216	2.34E-06	0.000188539
Aldh3a1	155.8504229	1.451519194	0.307751814	4.716525231	2.40E-06	0.000192138
Fgf5	223.616839	1.271313969	0.270345909	4.702545616	2.57E-06	0.000204568
Scube3	43.64344796	2.907730754	0.628006269	4.630098292	3.65E-06	0.000287613
Atxn10	6542.012547	0.280003416	0.060513	4.627161357	3.71E-06	0.000290034
Fam189a1	30.53228344	4.066623613	0.882387793	4.60865806	4.05E-06	0.000313452
Mettl7b	193.9616858	1.252368621	0.271712805	4.609163049	4.04E-06	0.000313452
Cat	1526.641319	0.465965169	0.101493891	4.591066151	4.41E-06	0.000339134
Nlrp3	27.67702221	4.101862099	0.90154609	4.54980854	5.37E-06	0.000408291
Pfn2	323.2164275	0.975293984	0.215401151	4.527803032	5.96E-06	0.000450663
Col4a4	1266.809401	0.578590582	0.12814779	4.515025812	6.33E-06	0.000474036
Flrt2	324.589571	1.031131448	0.228391728	4.514749541	6.34E-06	0.000474036
Ano6	2759.472177	0.379261989	0.084273697	4.500360141	6.78E-06	0.000504502
Procr	6391.511274	0.334753251	0.074506521	4.492938955	7.02E-06	0.000519559
Heg1	106.9437881	1.758610843	0.392202784	4.483932584	7.33E-06	0.000539045
Odc1	25179.16455	0.240701947	0.053826367	4.471822304	7.76E-06	0.000567415
Tslp	1336.254429	0.509389323	0.114167483	4.461772394	8.13E-06	0.000591498
Il18r1	347.7964458	0.973084035	0.218468447	4.45411705	8.42E-06	0.00060972
Adamts9	494.1820823	0.810567198	0.182144519	4.450132242	8.58E-06	0.00061784
Spp1	2715.477158	0.476840852	0.107276903	4.444953559	8.79E-06	0.000629563
Slc27a4	985.6684362	0.58399554	0.131897758	4.427638121	9.53E-06	0.000675124
Lpcat4	4184.509377	0.303170565	0.06865653	4.415757179	1.01E-05	0.000709445
Galc	1447.625487	0.469734442	0.106946557	4.392235287	1.12E-05	0.000774749
Calca	72.18937682	2.117345467	0.482900778	4.384638753	1.16E-05	0.000798211
Gnas	22528.29875	0.213857825	0.049025344	4.362189189	1.29E-05	0.000875813
Spry3	150.4660891	1.347995218	0.309284103	4.35843681	1.31E-05	0.000886507
Fut9	552.4303267	0.793574273	0.182324129	4.352546622	1.35E-05	0.00090614
Pthlh	1245.290404	0.542949517	0.125026038	4.342691545	1.41E-05	0.000938433
Aldh1a3	1166.076526	0.49707798	0.114586698	4.338007697	1.44E-05	0.000953953
Arntl2	299.3432309	1.358174508	0.314679268	4.316059697	1.59E-05	0.001038592
Gap43	292.1501673	0.958336755	0.222261546	4.311752408	1.62E-05	0.001048903
Nfat5	5506.890888	0.351229657	0.08145706	4.311838151	1.62E-05	0.001048903
Cers6	2083.520827	0.411866585	0.095860036	4.296541088	1.73E-05	0.001118145
Sox13	506.8786487	0.77466046	0.181737464	4.262524881	2.02E-05	0.001284427
Pitx2	1690.111947	0.46046075	0.109880283	4.19056758	2.78E-05	0.001751728
Kcnj5	14.66008386	7.282498998	1.740214029	4.184829496	2.85E-05	0.001788251
Ccdc141	222.142575	1.07242346	0.256336251	4.183658993	2.87E-05	0.001789204
Pde3b	1251.018213	0.458367406	0.111312687	4.117836148	3.82E-05	0.0023683
Tmprss11b	43.00930387	2.524276404	0.613077729	4.117383951	3.83E-05	0.0023683
Phlda1	6293.999248	0.259059168	0.063378299	4.087505838	4.36E-05	0.002682611
Fam126a	2155.429524	0.40053645	0.098140799	4.081243032	4.48E-05	0.00274347
Pxdn	7074.478182	0.229875145	0.056476858	4.070253753	4.70E-05	0.002850359
RP23-411B11.2	13.66491669	7.181214181	1.764242879	4.070422654	4.69E-05	0.002850359
Npr3	384.1049501	0.778035443	0.192279716	4.046372958	5.20E-05	0.003143101
Car8	43.79892937	2.42381354	0.60031704	4.037555788	5.40E-05	0.003234686
Csf2	362.8154352	0.817466592	0.204082852	4.005562364	6.19E-05	0.003656821
Asah1	8359.777508	0.238096479	0.060007654	3.967768532	7.25E-05	0.004214366
Nppb	546.1605862	0.663081763	0.167111316	3.967904619	7.25E-05	0.004214366
Gsto1	6194.521414	0.246707805	0.062256684	3.962752109	7.41E-05	0.004285545
Chst3	32.8740932	2.975659369	0.753214967	3.95061105	7.80E-05	0.004489699
Tcf4	797.9117379	0.596088094	0.151537552	3.933599855	8.37E-05	0.004759034
Stom	1539.969222	0.4101166	0.105264213	3.896068646	9.78E-05	0.005513634
Ppp3ca	8188.740244	0.217786318	0.05642857	3.859504476	0.000113617	0.00635458
Fam198b	201.9682972	1.377428179	0.357963709	3.847954813	0.000119108	0.006634267
Cdk18	2729.260815	0.353066916	0.091828994	3.844830511	0.000120636	0.006664512
Eml2	1708.36714	0.398292029	0.103581258	3.845213281	0.000120448	0.006664512
Gng2	232.0040255	1.074358106	0.279643854	3.84187991	0.000122096	0.006717738
Serpinb1a	24.30486491	3.838853162	0.999481074	3.840846278	0.000122611	0.006718778
Tmod2	235.1576426	0.955192738	0.250897164	3.807108545	0.000140601	0.007642711
Rgma	49.83344983	2.117037939	0.557711205	3.795939404	0.000147085	0.007931479
Plb1	11.23711158	6.898896376	1.820422301	3.789723063	0.000150815	0.008100339
Fbn1	62.77155342	1.929752986	0.510391555	3.780926559	0.000156246	0.008338889
Arhgef26	44.64861478	2.342073351	0.62192249	3.765860521	0.000165976	0.008809769
Csprs	10.9876592	6.86655737	1.826975726	3.758428353	0.000170984	0.00904011
Ssfa2	2372.41057	0.33254069	0.08853113	3.756200696	0.000172512	0.009085428
Sqrdl	328.5919825	0.855806885	0.228036656	3.752935601	0.000174776	0.009168953
Plcb1	69.21465975	1.769581258	0.472540546	3.744824173	0.00018052	0.009433746
Bnc1	893.861103	0.542061898	0.145069795	3.736559336	0.000186555	0.009637511
Wfdc2	16048.10661	0.172173229	0.046156653	3.73019308	0.000191333	0.009809445
